# Massive colonization of protein-coding exons by selfish genetic elements in *Paramecium* germline genomes

**DOI:** 10.1101/2020.12.23.424184

**Authors:** Diamantis Sellis, Frédéric Guérin, Olivier Arnaiz, Walker Pett, Emmanuelle Lerat, Nicole Boggetto, Sascha Krenek, Thomas Berendonk, Arnaud Couloux, Jean-Marc Aury, Karine Labadie, Sophie Malinsky, Simran Bhullar, Eric Meyer, Linda Sperling, Laurent Duret, Sandra Duharcourt

## Abstract

Ciliates are unicellular eukaryotes with both a germline genome and a somatic genome in the same cytoplasm. The somatic macronucleus (MAC), responsible for gene expression, is not sexually transmitted but develops from a copy of the germline micronucleus (MIC) at each sexual generation. In the MIC genome of *Paramecium tetraurelia*, genes are interrupted by tens of thousands of unique intervening sequences, called Internal Eliminated Sequences (IESs), that have to be precisely excised during the development of the new MAC to restore functional genes. To understand the evolutionary origin of this peculiar genomic architecture, we sequenced the MIC genomes of nine *Paramecium* species (from ∼100 Mb in *P. aurelia* species to > 1.5 Gb in *P. caudatum*). We detected several waves of IES gains, both in ancestral and in more recent lineages. While the vast majority of IESs are single-copy in present-day genomes, we identified several families of mobile IESs, including non-autonomous elements acquired via horizontal transfer, that generated tens to thousands of new copies. These observations provide the first direct evidence that transposable elements can account for the massive proliferation of IESs in *Paramecium*. The comparison of IESs of different evolutionary ages indicates that, over time, IESs shorten and diverge rapidly in sequence while they acquire features that allow them to be more efficiently excised. We nevertheless identified rare cases of IESs that are under strong purifying selection across the *aurelia* clade. The cases examined contain or overlap cellular genes that are inactivated by excision during development, suggesting conserved regulatory mechanisms. Similar to the evolution of introns in eukaryotes, the evolution of *Paramecium* IESs highlights the major role played by selfish genetic elements in shaping the complexity of genome architecture and gene expression.
