## Supplementary material for "Massive colonization of protein-coding exons by selfish genetic elements in *Paramecium* germline genomes": S1 Data

### Sheet: genome size estimation 
		Flow cytometry-based estimations of MIC DNA quantity
	Species	DNA content (pg)	2c estimation (Mb)	c estimation (Mb)
	Tomato Montfavet 63-5 F1 hybrid	1.99	1946.22	973.11
	P. primaurelia AZ9-3	0.343022	335.475	167.738
	P. biaurelia V1-4	0.366649	358.582	179.291
	P. tetraurelia 51	0.307852	301.08	150.54
	P. pentaurelia 87	0.314161	307.249	153.625
	P. sexaurelia AZ8-4	0.41967	410.437	205.218
	P. octaurelia 138	0.357216	349.357	174.679
	P. undecaurelia 219	0.389862	381.285	190.643
	P. tredecaurelia 209	0.290977	284.576	142.288
	P. sonneborni ATCC30995	0.936805	916.195	458.097
	P. caudatum C023	9.59785	9386.7	4693.35
	P. caudatum C026	11.3179	11068.9	5534.45
	P. caudatum C033	4.40449	4307.59	2153.79
	P. caudatum C065	10.3604	10132.5	5066.23
	P. caudatum C083	5.07113	4959.56	2479.78
	P. caudatum C104	5.97117	5839.8	2919.9
	P. caudatum C119	9.62572	9413.96	4706.98
	P. caudatum C131	4.97453	4865.09	2432.54
	P. caudatum C147	8.94853	8751.67	4375.83
	P. caudatum My43c3d	3.39304	3318.4	1659.2

### Sheet: raw data
RAW DATA																											MATHS																	SUMMARY
		Raw fluorescence value & event counts																									1) Calculate means of replicates for each experiment + sum total event counts								2) Calculate DNA content estimation by comparison to tomato (pg), experiment by experiment					3) Calculate mean of all experiments and convert to Mb with 1pg = 978Mb				4) Keep 2c nuclei data + add counts and number of measures
		Exp. 1 - 06/02/2015		Exp. 2 - 29/05/2015 - Replicates				Exp. 3 - 22/10/2015 - Replicates						Exp. 4 - 13/11/2015 - Replicates															Experiment means of replicates				Sum of counts		DNA content estimation (pg) with tomato as standard (2c = 1,99pg)					DNA content estimation: Mean of exp. and Mb calculation					DNA content estimation
Species	Estimated ploidy of nuclei population	Raw Fluo.	Event Count	Raw Fluo.	Event Count	Raw Fluo.	Event Count	Raw Fluo.	Event Count	Raw Fluo.	Event Count	Raw Fluo.	Event Count	Raw Fluo.	Event Count	Raw Fluo.	Event Count	Raw Fluo.	Event Count	Raw Fluo.	Event Count	Raw Fluo.	Event Count	Raw Fluo.	Event Count		Species	Estimated ploidy of nuclei population	Exp. 1 - 06/02/2015	Exp. 2 - 29/05/2015	Exp. 3 - 22/10/2015 - Replicates	Exp. 4 - 13/11/2015 - Replicates			Exp. 1 - 06/02/2015	Exp. 2 - 29/05/2015	Exp. 3 - 22/10/2015 - Replicates	Exp. 4 - 13/11/2015 - Replicates		DNA content: Mean of exp. (pg)	2c estimation (Mb)	c estimation (Mb)		Species	DNA content - Mean of exp. (pg)	2c estimation (Mb)	c estimation (Mb)	Sum of counts	n =
Tomato Montfavet 63-5 F1 hybrid	2c	40.82	4663	44.63	4386			42.06	3774					42.51	4844	42.77	6148	42.64	4630	42.72	4610	42.51	4676	42.98	4952		Tomato Montfavet 63-5 F1 hybrid	2c	40.82	44.63	42.06	42.6883	42683		1.99	1.99	1.99	1.99		1.99	1946.22	973.11		Tomato Montfavet 63-5 F1 hybrid	1.99	1946.22	973.11	42683	9
Tomato Montfavet 63-5 F1 hybrid	4c	75.23	1385	85.75	529			80.98	613					81.66	933	82.04	1234	82.11	920	81.99	1004	82.01	896	82.72	980		Tomato Montfavet 63-5 F1 hybrid	4c	75.23	85.75	80.98	82.0883	8494		3.66751	3.82349	3.83144	3.82671		3.78729	3703.97	1851.98		primaurelia AZ9-3	0.343022	335.475	167.738	948	1
Tomato Montfavet 63-5 F1 hybrid	8c							155	110					161.56	374	161.83	486	161.96	358	161.85	400	160.38	346	162.63	328		Tomato Montfavet 63-5 F1 hybrid	8c			155	161.702	2402				7.33357	7.53804		7.4358	7272.22	3636.11		biaurelia V1-4	0.366649	358.582	179.291	1114	2
primaurelia AZ9-3	2c							7.25	948																		primaurelia AZ9-3	2c			7.25		948				0.343022			0.343022	335.475	167.738		tetraurelia 51	0.307852	301.08	150.54	5173	3
biaurelia V1-4	2c	7.53	146					7.74	968																		biaurelia V1-4	2c	7.53		7.74		1114		0.367092		0.366205			0.366649	358.582	179.291		pentaurelia 87	0.314161	307.249	153.625	192	1
biaurelia V1-4	4c	13.3	26					13.72	474																		biaurelia V1-4	4c	13.3		13.72		500		0.648383		0.649139			0.648761	634.488	317.244		sexaurelia AZ8-4	0.41967	410.437	205.218	304	1
tetraurelia 51	2c							6.79	2475	6.36	1101	6.37	1597														tetraurelia 51	2c			6.50667		5173				0.307852			0.307852	301.08	150.54		octaurelia 138	0.357216	349.357	174.679	415	1
tetraurelia 51	4c							14.08	367																		tetraurelia 51	4c			14.08		367				0.666172			0.666172	651.516	325.758		undecaurelia 219	0.389862	381.285	190.643	246	1
pentaurelia 87	2c							6.64	192																		pentaurelia 87	2c			6.64		192				0.314161			0.314161	307.249	153.625		tredecaurelia 209	0.290977	284.576	142.288	275	1
sexaurelia AZ8-4	2c							8.87	304																		sexaurelia AZ8-4	2c			8.87		304				0.41967			0.41967	410.437	205.218		sonneborni ATCC30995	0.936805	916.195	458.097	896	2
sexaurelia AZ8-4	4c							15.61	225																		sexaurelia AZ8-4	4c			15.61		225				0.738562			0.738562	722.313	361.157		caudatum C023	9.59785	9386.7	4693.35	720	2
octaurelia 138	2c							7.55	415																		octaurelia 138	2c			7.55		415				0.357216			0.357216	349.357	174.679		caudatum C026	11.3179	11068.9	5534.45	2171	3
undecaurelia 219	2c							8.24	246																		undecaurelia 219	2c			8.24		246				0.389862			0.389862	381.285	190.643		caudatum C033	4.40449	4307.59	2153.79	1556	1
tredecaurelia 209	2c							6.15	275																		tredecaurelia 209	2c			6.15		275				0.290977			0.290977	284.576	142.288		caudatum C065	10.3604	10132.5	5066.23	662	2
tredecaurelia 209	4c							10.63	69																		tredecaurelia 209	4c			10.63		69				0.502941			0.502941	491.876	245.938		caudatum C083	5.07113	4959.56	2479.78	1819	3
sonneborni ATCC30995	2c							19.66	766	19.94	130																sonneborni ATCC30995	2c			19.8		896				0.936805			0.936805	916.195	458.097		caudatum C104	5.97117	5839.8	2919.9	631	1
caudatum C023	2c			173.65	173									245.68	547												caudatum C023	2c		173.65		245.68	720			7.74285		11.4529		9.59785	9386.7	4693.35		caudatum C119	9.62572	9413.96	4706.98	770	2
caudatum C026	2c			242.54	107	239.24	703							255.16	1361												caudatum C026	2c		240.89		255.16	2171			10.741		11.8948		11.3179	11068.9	5534.45		caudatum C131	4.97453	4865.09	2432.54	909	1
caudatum C033	2c			98.78	1556																						caudatum C033	2c		98.78			1556			4.40449				4.40449	4307.59	2153.79		caudatum C147	8.94853	8751.67	4375.83	714	1
caudatum C033	4c			188.52	1239																						caudatum C033	4c		188.52			1239			8.40589				8.40589	8220.96	4110.48		caudatum My43c3d	3.39304	3318.4	1659.2	4386	1
caudatum C065	2c													223.11	319	221.38	343										caudatum C065	2c				222.245	662					10.3604		10.3604	10132.5	5066.23
caudatum C065	4c													355.62	73	346.79	87										caudatum C065	4c				351.205	160					16.3721		16.3721	16011.9	8005.96
caudatum C083	2c			91.06	772			126.53	928					110.83	119												caudatum C083	2c		91.06	126.53	110.83	1819			4.06026	5.98656	5.16656		5.07113	4959.56	2479.78
caudatum C104	2c													128.09	631												caudatum C104	2c				128.09	631					5.97117		5.97117	5839.8	2919.9
caudatum C119	2c							208.24	301					201.62	469												caudatum C119	2c			208.24	201.62	770				9.85253	9.39891		9.62572	9413.96	4706.98
caudatum C131	2c							105.14	909																		caudatum C131	2c			105.14		909				4.97453			4.97453	4865.09	2432.54
caudatum C147	2c			200.69	714																						caudatum C147	2c		200.69			714			8.94853				8.94853	8751.67	4375.83
caudatum My43c3d	2c	69.6	4386																								caudatum My43C3d	2c	69.6				4386		3.39304					3.39304	3318.4	1659.2
caudatum My43c3d	4c							146.53	361					146.54	605												caudatum My43C3d	4c			146.53	146.54	966				6.93283	6.83125		6.88204	6730.63	3365.32
