## Supplementary material for "Massive colonization of protein-coding exons by selfish genetic elements in *Paramecium* germline genomes": S2 Data

### Sheet: Notes
	S2 Data. Locations of MAC-variable regions and MAC assembly curation
	This file provides the positions of MAC-variable regions identified in the MAC assemblies of P. octaurelia, P. pentaurelia, P. primaurelia, and P. sonneborni. In addition, it indicates the positions of putative assembly chimeras that have been identified in P. octaurelia, P. primaurelia and P. sexaurelia.

### Sheet: P. octaurelia
Putative assembly chimera
Seq ID	Position
scaffold_001	413619
scaffold_001	514011
scaffold_002	991029
scaffold_056	341892
MAC-variable regions
Seq ID	From	To
scaffold_001.1	1	56505
scaffold_001.2	1	98698
scaffold_001.3	762106	807648
scaffold_003	834528	997006
scaffold_004	1	12499
scaffold_004	947074	967918
scaffold_005	1	10612
scaffold_007	1	5944
scaffold_008	1	124107
scaffold_009	1	119432
scaffold_009	863628	872030
scaffold_010	1	38193
scaffold_011	834256	855719
scaffold_012	1	12849
scaffold_013	756484	815165
scaffold_014	1	9541
scaffold_015	651021	754948
scaffold_016	1	22613
scaffold_018	650000	739551
scaffold_019	1	104361
scaffold_019	721700	736863
scaffold_020	668369	713313
scaffold_021	1	5649
scaffold_022	1	13199
scaffold_022	671655	703142
scaffold_023	1	35153
scaffold_023	679571	690422
scaffold_024	1	126939
scaffold_025	1	25755
scaffold_027	1	9997
scaffold_028	579094	648795
scaffold_029	555941	646661
scaffold_031	615315	625299
scaffold_032	1	15570
scaffold_032	616825	624492
scaffold_033	1	116883
scaffold_033	611638	615817
scaffold_034	500000	614032
scaffold_035	1	65994
scaffold_038	1	100346
scaffold_038	582316	597096
scaffold_039	1	13825
scaffold_040	1	10090
scaffold_042	1	143965
scaffold_042	565551	575762
scaffold_043	465780	572436
scaffold_044	1	34339
scaffold_044	555753	566562
scaffold_045	1	29322
scaffold_045	557519	565923
scaffold_048	481738	548942
scaffold_049	1	11655
scaffold_050	431237	545321
scaffold_051	1	114554
scaffold_052	520847	525708
scaffold_053	389298	515098
scaffold_054	1	21294
scaffold_056.1	1	85634
scaffold_056.2	157235	168856
scaffold_058	500546	509965
scaffold_059	1	90518
scaffold_059	487518	506620
scaffold_060	488135	506495
scaffold_061	491405	503609
scaffold_062	1	118979
scaffold_065	494578	500337
scaffold_066	487146	493615
scaffold_068	363156	491239
scaffold_069	1	90995
scaffold_069	442779	489342
scaffold_070	364775	488643
scaffold_071	1	60000
scaffold_072	1	17955
scaffold_072	475194	479490
scaffold_073	1	18724
scaffold_073	282732	477224
scaffold_075	1	8897
scaffold_075	333469	468583
scaffold_076	434533	468204
scaffold_077	1	8437
scaffold_079	1	26559
scaffold_079	382638	453977
scaffold_080	1	14021
scaffold_082	1	6683
scaffold_082	374956	444844
scaffold_083	1	11924
scaffold_083	310151	444243
scaffold_084	1	12053
scaffold_084	366100	442083
scaffold_085	1	117465
scaffold_086	1	171339
scaffold_087	1	19623
scaffold_087	418532	427442
scaffold_089	1	81468
scaffold_089	370447	424913
scaffold_090	352091	424630
scaffold_091	305865	423142
scaffold_092	1	88967
scaffold_092	416445	422742
scaffold_093	323873	421855
scaffold_094	352838	421646
scaffold_096	1	6910
scaffold_096	360047	419285
scaffold_097	337776	417068
scaffold_098	1	5838
scaffold_098	381067	417019
scaffold_099	1	16107
scaffold_099	382151	416311
scaffold_100	1	102256
scaffold_102	1	6875
scaffold_102	295357	407653
scaffold_103	389812	401280
scaffold_104	392870	400558
scaffold_105	370779	399968
scaffold_107	310567	397845
scaffold_108	1	31829
scaffold_108	388045	397336
scaffold_109	316300	397014
scaffold_110	1	30036
scaffold_110	357910	394036
scaffold_111	1	30107
scaffold_111	313492	393948
scaffold_112	1	94257
scaffold_112	369262	392906
scaffold_113	1	21409
scaffold_115	1	112264
scaffold_115	341435	380661
scaffold_116	351456	380640
scaffold_117	365549	380280
scaffold_118	375550	379799
scaffold_119	1	106943
scaffold_119	362869	378862
scaffold_120	349070	377642
scaffold_121	1	7538
scaffold_122	1	83657
scaffold_122	361732	373226
scaffold_123	358773	368049
scaffold_124	1	115825
scaffold_126	1	8894
scaffold_126	353990	356375
scaffold_127	331307	356024
scaffold_128	1	102558
scaffold_129	1	42522
scaffold_130	1	52380
scaffold_130	341026	348808
scaffold_131	1	31074
scaffold_132	1	10014
scaffold_132	284775	340506
scaffold_133	1	5262
scaffold_133	314059	339753
scaffold_134	258114	339536
scaffold_135	1	32009
scaffold_135	328658	337324
scaffold_137	311926	331617
scaffold_138	1	17593
scaffold_138	300025	319002
scaffold_139	307944	314148
scaffold_140	292545	313351
scaffold_141	1	4787
scaffold_141	255149	301188
scaffold_142	1	39067
scaffold_142	280500	296886
scaffold_143	1	4088
scaffold_143	274076	296109
scaffold_145	1	10040
scaffold_145	275995	291280
scaffold_146	237062	291115
scaffold_147	225489	290912
scaffold_148	260587	285911
scaffold_149	1	85588
scaffold_150	234448	280681
scaffold_153	1	4871
scaffold_153	267039	272309
scaffold_154	240424	270284
scaffold_155	1	8820
scaffold_155	257405	270065
scaffold_156	232750	268938
scaffold_158	1	18728
scaffold_159	236461	261886
scaffold_160	252654	261038
scaffold_161	1	10127
scaffold_161	226864	242789
scaffold_164	1	148815
scaffold_165	1	141761
scaffold_167	1	130078
scaffold_168	1	25949
scaffold_169	1	114443
scaffold_170	1	108858
scaffold_171	1	100281
scaffold_173	1	95023
scaffold_174	1	93005
scaffold_175	1	89990
scaffold_176	1	89841
scaffold_177	1	89733
scaffold_178	1	87446
scaffold_179	1	84738
scaffold_180	1	83447
scaffold_181	1	83444
scaffold_182	1	82929
scaffold_183	1	82159
scaffold_184	1	81504
scaffold_185	1	77378
scaffold_186	1	75452
scaffold_187	1	71866
scaffold_188	1	71601
scaffold_190	1	65341
scaffold_191	1	64769
scaffold_192	1	64227
scaffold_193	1	62510
scaffold_194	1	60918
scaffold_195	1	59472
scaffold_196	1	58840
scaffold_197	1	20851
scaffold_198	1	55817
scaffold_199	1	55752
scaffold_200	1	55244
scaffold_201	1	54472
scaffold_202	1	16846
scaffold_203	1	53095
scaffold_204	1	52744
scaffold_205	1	50239
scaffold_206	1	48717
scaffold_207	1	47789
scaffold_208	1	40606
scaffold_209	1	47397
scaffold_210	1	42185
scaffold_211	1	40666
scaffold_212	1	37764
scaffold_213	1	37123
scaffold_214	1	36678
scaffold_215	1	35670
scaffold_216	1	35116
scaffold_217	1	34974
scaffold_218	1	33425
scaffold_219	1	33261
scaffold_220	1	32626
scaffold_221	1	32384
scaffold_222	1	32340
scaffold_223	1	31790
scaffold_224	1	31444
scaffold_225	1	30925
scaffold_226	1	30840
scaffold_227	1	30521
scaffold_228	1	29662
scaffold_229	1	27180
scaffold_230	1	27073
scaffold_231	1	26905
scaffold_232	1	26426
scaffold_233	1	26352
scaffold_234	1	26347
scaffold_235	1	25989
scaffold_236	1	24866
scaffold_237	1	24831
scaffold_238	1	24591
scaffold_239	1	24586
scaffold_240	1	24500
scaffold_241	1	24315
scaffold_242	1	24163
scaffold_243	1	23772
scaffold_244	1	23104
scaffold_245	1	22800
scaffold_246	1	22790
scaffold_247	1	22704
scaffold_248	1	22702
scaffold_249	1	21760
scaffold_250	1	21373
scaffold_251	1	21161
scaffold_252	1	20869
scaffold_253	1	20800
scaffold_254	1	20432
scaffold_255	1	18947
scaffold_256	1	17587
scaffold_257	1	16989
scaffold_258	1	16939
scaffold_259	1	16927
scaffold_260	1	16846
scaffold_261	1	16836
scaffold_262	1	16653
scaffold_263	1	16556
scaffold_264	1	16476
scaffold_265	1	16449
scaffold_266	1	16033
scaffold_267	1	15910
scaffold_268	1	15614
scaffold_269	1	15529
scaffold_270	1	15475
scaffold_271	1	15067
scaffold_272	1	14964
scaffold_273	1	14964
scaffold_274	1	14798
scaffold_275	1	14546
scaffold_276	1	14475
scaffold_277	1	14266
scaffold_278	1	13910
scaffold_279	1	13833
scaffold_280	1	13822
scaffold_281	1	12859
scaffold_282	1	12844
scaffold_283	1	12433
scaffold_284	1	12398
scaffold_285	1	11799
scaffold_286	1	11794
scaffold_287	1	11785
scaffold_288	1	11728
scaffold_289	1	11710
scaffold_290	1	11358
scaffold_291	1	11320
scaffold_292	1	11206
scaffold_293	1	10965
scaffold_294	1	10666
scaffold_295	1	10447
scaffold_296	1	10388
scaffold_297	1	9886
scaffold_298	1	9615
scaffold_299	1	9243
scaffold_300	1	9171
scaffold_301	1	9088
scaffold_302	1	9037
scaffold_303	1	9025
scaffold_304	1	9015
scaffold_305	1	8949
scaffold_306	1	8930
scaffold_307	1	8911
scaffold_308	1	8866
scaffold_309	1	8841
scaffold_310	1	8807
scaffold_311	1	8745
scaffold_312	1	8633
scaffold_313	1	8627
scaffold_314	1	8516
scaffold_315	1	8452
scaffold_316	1	8428
scaffold_317	1	8274
scaffold_318	1	8229
scaffold_319	1	7561
scaffold_320	1	7555
scaffold_321	1	6852
scaffold_322	1	6453
scaffold_323	1	6270
scaffold_324	1	6267
scaffold_325	1	6252
scaffold_326	1	6199
scaffold_327	1	6195
scaffold_328	1	6178
scaffold_329	1	6170
scaffold_330	1	6148
scaffold_331	1	6110
scaffold_332	1	6064
scaffold_333	1	6063
scaffold_334	1	6047
scaffold_335	1	6042
scaffold_336	1	5978
scaffold_337	1	5965
scaffold_338	1	5917
scaffold_339	1	5827
scaffold_340	1	5825
scaffold_341	1	5795
scaffold_342	1	5792
scaffold_343	1	5704
scaffold_344	1	5691
scaffold_345	1	5668
scaffold_346	1	5643
scaffold_347	1	5592
scaffold_348	1	5563
scaffold_349	1	5465
scaffold_350	1	5415
scaffold_351	1	5274
scaffold_352	1	4767
scaffold_354	1	3553
scaffold_355	1	3370
scaffold_356	1	3109
scaffold_357	1	2986
scaffold_358	1	2824
scaffold_359	1	2823
scaffold_360	1	2626
scaffold_361	1	2587
scaffold_362	1	2501
scaffold_363	1	2378
scaffold_364	1	2321
scaffold_365	1	2282
scaffold_366	1	2219
scaffold_367	1	2161
scaffold_368	1	2136
scaffold_369	1	2127
scaffold_370	1	2071
scaffold_371	1	2051
scaffold_372	1	2048
scaffold_373	1	2024
scaffold_374	1	2011

### Sheet: P. pentaurelia
Putative assembly chimera
Seq ID	Position
none	none
MAC-variable regions
Seq ID	From	To
scaffold_002	1090642	1163866
scaffold_003	1	8485
scaffold_003	1077087	1092228
scaffold_004	1023560	1052841
scaffold_006	958984	978235
scaffold_007	957410	961894
scaffold_008	1	4009
scaffold_009	855341	921642
scaffold_010	1	124714
scaffold_011	1	162773
scaffold_011	893555	902872
scaffold_013	1	79741
scaffold_013	796075	872212
scaffold_014	1	4121
scaffold_014	686319	863210
scaffold_015	1	12904
scaffold_016	1	19044
scaffold_016	814786	824552
scaffold_017	653800	819312
scaffold_018	1	18298
scaffold_019	1	6484
scaffold_019	645369	794593
scaffold_020	1	56345
scaffold_021	1	23138
scaffold_021	698250	774583
scaffold_022	1	110387
scaffold_023	1	66637
scaffold_024	557571	732333
scaffold_025	1	35464
scaffold_025	702591	721055
scaffold_027	1	134782
scaffold_028	503838	666505
scaffold_029	1	48990
scaffold_029	654169	665487
scaffold_030	1	8397
scaffold_030	612479	664395
scaffold_031	1	47965
scaffold_031	621450	638897
scaffold_032	1	25108
scaffold_032	588233	631988
scaffold_033	1	144831
scaffold_033	625071	631562
scaffold_034	1	34276
scaffold_035	616100	621683
scaffold_036	609045	621199
scaffold_037	1	105502
scaffold_037	584890	616972
scaffold_039	1	10134
scaffold_039	521836	606458
scaffold_040	592845	598101
scaffold_041	1	8686
scaffold_041	590146	594315
scaffold_042	1	11237
scaffold_042	511269	587522
scaffold_043	1	22329
scaffold_044	1	246214
scaffold_045	1	56321
scaffold_045	456500	568802
scaffold_046	535651	561960
scaffold_047	1	11366
scaffold_047	546746	559670
scaffold_048	1	188983
scaffold_048	544991	558238
scaffold_049	1	7551
scaffold_049	497772	545822
scaffold_050	1	11624
scaffold_050	432158	539906
scaffold_051	1	6117
scaffold_051	530907	537545
scaffold_052	1	172708
scaffold_052	527496	533829
scaffold_053	1	6168
scaffold_053	527938	532844
scaffold_056	220677	525236
scaffold_057	1	94119
scaffold_058	1	7269
scaffold_058	507541	517887
scaffold_059	1	9727
scaffold_060	512011	516357
scaffold_061	1	20852
scaffold_061	455248	516082
scaffold_062	1	6187
scaffold_063	1	19839
scaffold_063	339888	513558
scaffold_064	1	6391
scaffold_064	498364	512013
scaffold_065	441303	504959
scaffold_066	1	43631
scaffold_066	378687	504595
scaffold_067	1	5264
scaffold_067	488295	497247
scaffold_068	428967	497046
scaffold_069	1	125048
scaffold_069	481937	491028
scaffold_070	1	5827
scaffold_070	408550	482605
scaffold_071	1	8171
scaffold_071	290775	482366
scaffold_072	1	8299
scaffold_072	423700	479462
scaffold_073	1	24160
scaffold_073	429319	476997
scaffold_074	452765	476235
scaffold_075	1	20724
scaffold_075	400618	476142
scaffold_076	1	45730
scaffold_076	457807	474397
scaffold_077	466582	473044
scaffold_079	1	185585
scaffold_079	458386	466248
scaffold_080	1	6628
scaffold_080	450023	465457
scaffold_081	1	6849
scaffold_081	409227	462222
scaffold_082	380635	460447
scaffold_083	1	12154
scaffold_085	1	22956
scaffold_086	434451	444991
scaffold_087	1	34756
scaffold_088	1	16007
scaffold_088	432806	442691
scaffold_089	1	84125
scaffold_089	435428	440628
scaffold_090	1	37374
scaffold_090	432287	439429
scaffold_092	1	80741
scaffold_093	286659	429223
scaffold_094	1	80000
scaffold_094	410686	423838
scaffold_095	1	11841
scaffold_095	275902	423126
scaffold_096	1	119260
scaffold_097	1	7443
scaffold_097	297034	418883
scaffold_098	370573	411331
scaffold_099	319230	411115
scaffold_100	1	8295
scaffold_101	1	29406
scaffold_101	281923	407258
scaffold_102	1	86556
scaffold_103	1	74208
scaffold_104	1	14130
scaffold_104	392762	399260
scaffold_105	1	15392
scaffold_105	316785	395945
scaffold_106	382393	393315
scaffold_107	1	79796
scaffold_107	370098	382383
scaffold_108	1	69318
scaffold_108	367508	380560
scaffold_109	1	48724
scaffold_109	365018	378436
scaffold_110	1	26534
scaffold_110	313225	378289
scaffold_111	1	15234
scaffold_111	297428	376215
scaffold_112	1	121155
scaffold_113	1	4688
scaffold_113	364334	375363
scaffold_114	1	11627
scaffold_114	354393	370142
scaffold_115	1	80203
scaffold_115	331649	369822
scaffold_116	1	76074
scaffold_117	1	95697
scaffold_117	344680	360471
scaffold_118	266871	358878
scaffold_119	1	55109
scaffold_119	350007	356910
scaffold_120	1	91508
scaffold_121	1	7879
scaffold_122	1	12296
scaffold_122	342010	351367
scaffold_123	1	6636
scaffold_123	312139	347964
scaffold_124	1	35376
scaffold_125	1	6676
scaffold_125	325896	341997
scaffold_126	1	7530
scaffold_127	1	14947
scaffold_127	241919	339356
scaffold_128	1	26954
scaffold_128	306565	336392
scaffold_129	1	15326
scaffold_129	317960	334769
scaffold_130	1	12597
scaffold_130	310586	334224
scaffold_131	1	75912
scaffold_131	316448	330100
scaffold_132	1	14542
scaffold_132	301633	329335
scaffold_133	319233	327460
scaffold_134	1	18153
scaffold_134	282485	325781
scaffold_135	263547	324732
scaffold_137	1	90239
scaffold_137	283316	322884
scaffold_138	188917	318406
scaffold_139	1	84084
scaffold_140	1	6829
scaffold_140	302226	314112
scaffold_141	300108	314096
scaffold_142	1	43541
scaffold_142	286576	311582
scaffold_145	1	5112
scaffold_145	289102	294633
scaffold_147	211559	289686
scaffold_148	1	50811
scaffold_149	247923	283950
scaffold_150	1	9762
scaffold_150	237967	280149
scaffold_151	1	28609
scaffold_151	269672	276882
scaffold_152	1	17771
scaffold_152	238487	276020
scaffold_153	1	29760
scaffold_153	239057	274195
scaffold_154	1	7531
scaffold_154	261093	269625
scaffold_155	1	38391
scaffold_156	1	117287
scaffold_157	1	66843
scaffold_157	247356	255205
scaffold_158	1	5941
scaffold_158	212920	254659
scaffold_159	1	8801
scaffold_159	224686	252892
scaffold_161	236871	245014
scaffold_162	226941	241937
scaffold_163	1	13275
scaffold_163	191259	230691
scaffold_165	205242	212553
scaffold_166	1	18738
scaffold_166	203062	211503
scaffold_167	1	8365
scaffold_168	1	14197
scaffold_169	1	187884
scaffold_170	1	76186
scaffold_171	124789	156227
scaffold_173	1	135644
scaffold_174	1	129339
scaffold_175	1	127696
scaffold_176	1	117548
scaffold_177	1	113797
scaffold_178	1	107308
scaffold_179	1	99619
scaffold_180	1	98186
scaffold_181	1	88705
scaffold_182	1	86158
scaffold_183	1	85019
scaffold_184	1	82231
scaffold_185	1	74921
scaffold_186	1	73341
scaffold_187	1	70520
scaffold_188	1	68379
scaffold_189	1	68333
scaffold_190	1	67316
scaffold_191	1	58242
scaffold_192	1	53726
scaffold_193	1	52004
scaffold_194	1	49767
scaffold_195	1	49320
scaffold_197	1	46369
scaffold_199	1	45224
scaffold_200	1	40845
scaffold_201	1	40159
scaffold_202	1	39216
scaffold_203	1	37134
scaffold_204	1	36818
scaffold_205	1	35765
scaffold_206	1	34092
scaffold_207	1	32990
scaffold_208	1	28743
scaffold_209	1	28579
scaffold_210	1	28089
scaffold_211	1	27791
scaffold_212	1	27251
scaffold_213	1	26479
scaffold_214	1	26137
scaffold_215	1	25024
scaffold_216	1	24961
scaffold_217	1	24392
scaffold_218	1	23033
scaffold_219	1	22500
scaffold_220	1	21298
scaffold_221	1	20956
scaffold_222	1	20017
scaffold_223	1	19867
scaffold_224	1	19779
scaffold_225	1	19599
scaffold_226	1	19489
scaffold_227	1	19460
scaffold_228	1	18799
scaffold_229	1	18638
scaffold_230	1	17214
scaffold_231	1	15496
scaffold_232	1	15296
scaffold_233	1	15070
scaffold_234	1	14732
scaffold_235	1	14648
scaffold_236	1	14632
scaffold_237	1	14349
scaffold_238	1	14285
scaffold_239	1	14064
scaffold_240	1	14043
scaffold_241	1	13968
scaffold_242	1	13924
scaffold_243	1	13824
scaffold_244	1	13789
scaffold_245	1	13478
scaffold_246	1	13300
scaffold_247	1	12887
scaffold_248	1	12645
scaffold_249	1	11778
scaffold_250	1	11470
scaffold_251	1	11362
scaffold_252	1	11028
scaffold_253	1	10468
scaffold_254	1	10100
scaffold_255	1	9884
scaffold_256	1	9634
scaffold_257	1	9567
scaffold_258	1	9326
scaffold_259	1	9281
scaffold_260	1	9254
scaffold_261	1	8953
scaffold_262	1	8817
scaffold_263	1	8798
scaffold_264	1	8797
scaffold_265	1	8791
scaffold_266	1	8674
scaffold_267	1	8649
scaffold_268	1	8567
scaffold_269	1	8504
scaffold_270	1	8425
scaffold_271	1	8404
scaffold_272	1	7533
scaffold_273	1	7481
scaffold_274	1	7163
scaffold_275	1	6972
scaffold_276	1	6838
scaffold_277	1	6632
scaffold_278	1	6570
scaffold_279	1	6467
scaffold_280	1	6415
scaffold_281	1	6199
scaffold_282	1	6147
scaffold_283	1	6098
scaffold_284	1	6065
scaffold_285	1	6020
scaffold_286	1	5989
scaffold_287	1	5978
scaffold_288	1	5872
scaffold_289	1	5735
scaffold_290	1	5734
scaffold_291	1	5727
scaffold_292	1	5674
scaffold_293	1	5560
scaffold_294	1	5532
scaffold_295	1	5509
scaffold_296	1	5504
scaffold_297	1	5264
scaffold_298	1	5159
scaffold_299	1	4121
scaffold_300	1	3300
scaffold_301	1	3015
scaffold_302	1	2809
scaffold_303	1	2666
scaffold_304	1	2523
scaffold_305	1	2374
scaffold_306	1	2281
scaffold_307	1	2269
scaffold_308	1	2158
scaffold_309	1	2141
scaffold_310	1	2048

### Sheet: P. primaurelia
Putative assembly chimera
Seq ID	Position
scaffold_001	953736
scaffold_001	1113497
scaffold_002	175173
scaffold_002	938441
scaffold_003	687707
scaffold_003	893948
scaffold_007	725070
scaffold_015	477877
scaffold_016	569209
MAC-variable regions
Seq ID	From	To
scaffold_002.3	358205	470471
scaffold_004	1034836	1052540
scaffold_005	998382	1025761
scaffold_006	988497	993741
scaffold_007.1	1	67276
scaffold_007.2	249439	266532
scaffold_008	1	8317
scaffold_008	951453	984722
scaffold_009	1	34455
scaffold_009	875584	911660
scaffold_012	1	38713
scaffold_012	796875	845405
scaffold_013	1	6154
scaffold_013	806619	823660
scaffold_014	807072	815646
scaffold_015.1	1	51731
scaffold_016.1	1	11681
scaffold_016.2	190552	207797
scaffold_017	701697	770708
scaffold_018	1	10936
scaffold_019	1	75386
scaffold_023	1	28288
scaffold_023	684718	709981
scaffold_024	1	112263
scaffold_024	686998	708052
scaffold_025	680750	696278
scaffold_026	579059	687087
scaffold_027	1	100666
scaffold_030	591879	639717
scaffold_031	1	46012
scaffold_031	630615	635280
scaffold_032	1	20428
scaffold_032	613303	620831
scaffold_033	1	9458
scaffold_035	1	61488
scaffold_035	588426	605324
scaffold_036	584872	595910
scaffold_037	580073	595370
scaffold_038	1	4462
scaffold_038	540725	592146
scaffold_039	1	7039
scaffold_039	564796	590826
scaffold_040	1	13567
scaffold_040	511409	589821
scaffold_041	545648	587188
scaffold_043	1	7467
scaffold_043	543287	558834
scaffold_044	1	67100
scaffold_045	1	20032
scaffold_045	521761	548782
scaffold_048	1	80000
scaffold_048	493533	529697
scaffold_049	1	13693
scaffold_049	500943	528560
scaffold_051	487580	525960
scaffold_054	1	7571
scaffold_055	511097	523000
scaffold_056	1	9534
scaffold_056	371277	504398
scaffold_058	1	11892
scaffold_058	486746	493236
scaffold_059	1	21546
scaffold_059	487808	491733
scaffold_060	1	6988
scaffold_061	1	11600
scaffold_062	450764	478336
scaffold_063	1	40000
scaffold_064	386603	477062
scaffold_065	1	36716
scaffold_065	458584	472600
scaffold_066	1	62501
scaffold_066	455855	471224
scaffold_068	397836	466051
scaffold_069	437744	464685
scaffold_070	1	24223
scaffold_070	330546	463896
scaffold_071	1	11940
scaffold_071	453547	462412
scaffold_072	448587	461432
scaffold_073	339319	460228
scaffold_074	1	50062
scaffold_075	1	81140
scaffold_075	382066	455334
scaffold_077	1	15166
scaffold_077	408649	453334
scaffold_079	1	16912
scaffold_081	1	26301
scaffold_082	1	14644
scaffold_082	410422	431313
scaffold_083	1	6457
scaffold_083	424726	429492
scaffold_084	310552	425963
scaffold_085	1	30374
scaffold_086	1	43089
scaffold_087	324158	417904
scaffold_088	358597	417699
scaffold_089	364572	412188
scaffold_090	1	21640
scaffold_090	399639	411833
scaffold_091	1	124664
scaffold_091	382950	411640
scaffold_092	317593	409174
scaffold_093	1	14884
scaffold_093	387294	408239
scaffold_094	1	45254
scaffold_094	400066	406553
scaffold_095	243408	405480
scaffold_096	1	7916
scaffold_096	295893	397839
scaffold_097	319177	394926
scaffold_098	376883	392093
scaffold_099	1	22341
scaffold_100	1	118384
scaffold_101	1	81233
scaffold_101	365414	381692
scaffold_102	1	30998
scaffold_102	368031	379424
scaffold_103	1	43094
scaffold_103	369455	378970
scaffold_104	315102	378172
scaffold_105	1	52910
scaffold_105	311640	369885
scaffold_106	268408	368438
scaffold_107	347186	363788
scaffold_108	311477	358901
scaffold_109	319786	357388
scaffold_110	287808	355313
scaffold_111	335580	354866
scaffold_112	1	32019
scaffold_112	337513	353640
scaffold_113	1	59523
scaffold_114	1	28429
scaffold_114	327585	352934
scaffold_115	1	78240
scaffold_115	318665	351806
scaffold_116	1	28508
scaffold_116	314967	351403
scaffold_118	1	8940
scaffold_118	325246	347170
scaffold_119	1	16587
scaffold_119	340800	345081
scaffold_120	1	36371
scaffold_120	295995	336215
scaffold_121	310261	334681
scaffold_122	1	7270
scaffold_122	306218	334057
scaffold_123	1	13404
scaffold_124	1	44659
scaffold_124	256261	330961
scaffold_125	1	66516
scaffold_125	317629	327898
scaffold_126	1	36432
scaffold_126	312491	327340
scaffold_127	1	60000
scaffold_127	279457	325434
scaffold_128	306499	322266
scaffold_129	1	69861
scaffold_130	1	8617
scaffold_130	303429	319561
scaffold_132	252397	313797
scaffold_133	302657	311549
scaffold_134	1	5479
scaffold_135	285472	310609
scaffold_136	287543	308461
scaffold_138	1	33663
scaffold_138	236270	304575
scaffold_139	1	41571
scaffold_140	1	20734
scaffold_141	1	34209
scaffold_143	1	63296
scaffold_143	276764	294082
scaffold_144	1	40000
scaffold_144	272913	290952
scaffold_145	1	20696
scaffold_145	275033	286655
scaffold_146	1	6728
scaffold_146	230000	284323
scaffold_147	228846	273618
scaffold_148	1	16679
scaffold_148	251463	268434
scaffold_150	1	16514
scaffold_150	225922	258871
scaffold_151	1	9228
scaffold_151	239084	257391
scaffold_152	1	26736
scaffold_153	213358	252985
scaffold_154	1	14755
scaffold_154	233400	244270
scaffold_155	1	12640
scaffold_156	191425	240141
scaffold_157	1	16870
scaffold_157	231945	238623
scaffold_158	134853	229553
scaffold_159	1	61303
scaffold_159	207798	221928
scaffold_160	1	41357
scaffold_161	1	11824
scaffold_164	1	80092
scaffold_166	1	24370
scaffold_167	1	19295
scaffold_167	135778	144690
scaffold_169	102793	126675
scaffold_170	101171	114837
scaffold_171	101834	108240
scaffold_172	1	99479
scaffold_173	1	89803
scaffold_174	1	89604
scaffold_175	1	80538
scaffold_176	1	78871
scaffold_177	1	78058
scaffold_178	1	77343
scaffold_179	1	75010
scaffold_180	1	73680
scaffold_181	1	73539
scaffold_182	1	12250
scaffold_183	1	70325
scaffold_184	1	69297
scaffold_185	1	65979
scaffold_186	1	61830
scaffold_187	1	61739
scaffold_188	1	61533
scaffold_189	1	59746
scaffold_190	1	59218
scaffold_191	1	57544
scaffold_192	1	56629
scaffold_193	1	54298
scaffold_194	1	52862
scaffold_195	1	52375
scaffold_196	1	51415
scaffold_197	1	51139
scaffold_198	1	50293
scaffold_199	1	48359
scaffold_200	1	47893
scaffold_201	1	46687
scaffold_202	1	46606
scaffold_203	1	46276
scaffold_204	1	45983
scaffold_205	1	45452
scaffold_206	1	45249
scaffold_207	1	44897
scaffold_208	1	44428
scaffold_209	1	44198
scaffold_210	1	43770
scaffold_211	1	43766
scaffold_212	1	43606
scaffold_213	1	42969
scaffold_214	1	42906
scaffold_215	1	42614
scaffold_216	1	41966
scaffold_217	1	41170
scaffold_218	1	41094
scaffold_219	1	40164
scaffold_220	1	38621
scaffold_221	1	37694
scaffold_222	1	37541
scaffold_223	1	36942
scaffold_224	1	35875
scaffold_225	1	34377
scaffold_226	1	32763
scaffold_227	1	32539
scaffold_228	1	32356
scaffold_229	1	31178
scaffold_230	1	31068
scaffold_231	1	30721
scaffold_232	1	30498
scaffold_233	1	27805
scaffold_234	1	27447
scaffold_235	1	27425
scaffold_236	1	27255
scaffold_237	1	26855
scaffold_238	1	26643
scaffold_239	1	25738
scaffold_240	1	25611
scaffold_241	1	24619
scaffold_242	1	24552
scaffold_243	1	24549
scaffold_244	1	23532
scaffold_245	1	23466
scaffold_246	1	23262
scaffold_247	1	23088
scaffold_248	1	22359
scaffold_249	1	22227
scaffold_250	1	21980
scaffold_251	1	21728
scaffold_252	1	21565
scaffold_253	1	21263
scaffold_254	1	21220
scaffold_255	1	21090
scaffold_256	1	20690
scaffold_257	1	20540
scaffold_258	1	20248
scaffold_259	1	20148
scaffold_260	1	20147
scaffold_261	1	20060
scaffold_262	1	19972
scaffold_263	1	19695
scaffold_264	1	19509
scaffold_265	1	18864
scaffold_266	1	18857
scaffold_267	1	18114
scaffold_268	1	17931
scaffold_269	1	17571
scaffold_270	1	17313
scaffold_271	1	17048
scaffold_272	1	16519
scaffold_273	1	16374
scaffold_274	1	16207
scaffold_275	1	16206
scaffold_276	1	16137
scaffold_277	1	15967
scaffold_278	1	15828
scaffold_279	1	15506
scaffold_280	1	15305
scaffold_281	1	15243
scaffold_282	1	15147
scaffold_283	1	14948
scaffold_284	1	14933
scaffold_285	1	14705
scaffold_286	1	14550
scaffold_287	1	14545
scaffold_288	1	14406
scaffold_289	1	14321
scaffold_290	1	13824
scaffold_291	1	13785
scaffold_292	767	13767
scaffold_293	1	13764
scaffold_294	1	13744
scaffold_295	1	13619
scaffold_296	1	13379
scaffold_297	1	13040
scaffold_298	1	12780
scaffold_299	1	12474
scaffold_300	1	12378
scaffold_301	1	12256
scaffold_302	1	12207
scaffold_303	1	12147
scaffold_304	1	12137
scaffold_305	1	12112
scaffold_306	1	12109
scaffold_307	1	12042
scaffold_308	1	11878
scaffold_309	1	11846
scaffold_310	1	11794
scaffold_311	1	11769
scaffold_312	1	11759
scaffold_313	1	11739
scaffold_314	1	11720
scaffold_315	1	11133
scaffold_316	1	11108
scaffold_317	1	11046
scaffold_318	1	10940
scaffold_319	1	10697
scaffold_320	1	10688
scaffold_321	1	10445
scaffold_322	1	9976
scaffold_323	1	9721
scaffold_324	1	9512
scaffold_325	1	9391
scaffold_326	1	9271
scaffold_327	1	9269
scaffold_328	1	9225
scaffold_329	1	9214
scaffold_330	1	9195
scaffold_331	1	9004
scaffold_332	1	8934
scaffold_333	1	8917
scaffold_334	1	8914
scaffold_335	1	8865
scaffold_336	1	8861
scaffold_337	1	8830
scaffold_338	1	8802
scaffold_339	1	8766
scaffold_340	1	8720
scaffold_341	1	8696
scaffold_342	1	8647
scaffold_343	1	8632
scaffold_344	1	8597
scaffold_345	1	7419
scaffold_346	1	6871
scaffold_347	1	6824
scaffold_348	1	6806
scaffold_349	1	6760
scaffold_350	1	6653
scaffold_351	1	6614
scaffold_352	1	6562
scaffold_353	1	6392
scaffold_354	1	6344
scaffold_355	1	6334
scaffold_356	1	6301
scaffold_357	1	6279
scaffold_358	1	6239
scaffold_359	1	6236
scaffold_360	1	6205
scaffold_361	1	6187
scaffold_362	1	6175
scaffold_363	1	6145
scaffold_364	1	6144
scaffold_365	1	6115
scaffold_366	1	6113
scaffold_367	1	6110
scaffold_368	1	6073
scaffold_369	1	6065
scaffold_370	1	6063
scaffold_371	1	6013
scaffold_372	1	5990
scaffold_373	1	5985
scaffold_374	1	5954
scaffold_375	1	5932
scaffold_376	1	5907
scaffold_377	1	5903
scaffold_378	1	5882
scaffold_379	1	5879
scaffold_380	1	5875
scaffold_381	1	5866
scaffold_382	1	5842
scaffold_383	1	5830
scaffold_384	1	5828
scaffold_385	1	5828
scaffold_386	1	5813
scaffold_387	1	5767
scaffold_388	1	5750
scaffold_389	1	5748
scaffold_390	1	5739
scaffold_391	1	5732
scaffold_392	1	5723
scaffold_393	1	5722
scaffold_394	1	5709
scaffold_395	1	5700
scaffold_396	1	5697
scaffold_397	1	5688
scaffold_398	1	5653
scaffold_399	1	5617
scaffold_400	1	5606
scaffold_401	1	5582
scaffold_402	1	5548
scaffold_403	1	5538
scaffold_404	1	5511
scaffold_405	1	5455
scaffold_406	1	4251
scaffold_407	1	3577
scaffold_408	1	2980
scaffold_409	1	2908
scaffold_410	1	2840
scaffold_411	1	2817
scaffold_412	1	2569
scaffold_413	1	2565
scaffold_414	1	2512
scaffold_415	1	2347
scaffold_416	1	2331
scaffold_417	1	2200
scaffold_418	1	2192
scaffold_419	1	2188
scaffold_420	1	2178
scaffold_421	1	2171
scaffold_422	1	2162
scaffold_423	1	2100
scaffold_424	1	2085
scaffold_425	1	2080
scaffold_426	1	2053
scaffold_427	1	2001

### Sheet: P. sonneborni
Putative assembly chimera
Seq ID	Position
none	none
MAC-variable regions
Seq ID	From	To
scaffold_009	1	17247
scaffold_010	1	51627
scaffold_013	1	29143
scaffold_016	1	167816
scaffold_017	786761	814876
scaffold_018	766323	811620
scaffold_019	730779	782926
scaffold_020	718913	764597
scaffold_021	1	51261
scaffold_022	739166	755301
scaffold_023	705773	745230
scaffold_024	1	35864
scaffold_025	680000	723135
scaffold_027	1	97611
scaffold_029	610000	677796
scaffold_030	1	31243
scaffold_030	641124	677416
scaffold_031	1	7051
scaffold_033	1	63359
scaffold_037	1	24476
scaffold_037	610634	641282
scaffold_039	1	32883
scaffold_040	1	20000
scaffold_041	1	13554
scaffold_041	591245	630282
scaffold_042	1	14309
scaffold_043	1	58310
scaffold_045	1	27637
scaffold_045	573027	590538
scaffold_046	1	41967
scaffold_046	581468	589750
scaffold_047	1	21303
scaffold_053	527870	574517
scaffold_055	1	133886
scaffold_056	1	100000
scaffold_056	478155	566446
scaffold_059	1	22893
scaffold_060	500000	535742
scaffold_061	1	28104
scaffold_061	473219	530079
scaffold_062	1	27962
scaffold_062	480000	530036
scaffold_064	1	71794
scaffold_065	1	42622
scaffold_065	505741	516806
scaffold_066	1	29229
scaffold_066	449116	516392
scaffold_067	1	20000
scaffold_067	490000	515877
scaffold_068	1	30176
scaffold_068	458322	515449
scaffold_069	1	28287
scaffold_069	492760	514736
scaffold_072	1	29061
scaffold_073	1	63182
scaffold_075	1	18456
scaffold_075	478078	487303
scaffold_076	1	51313
scaffold_076	457469	477209
scaffold_077	451626	469345
scaffold_078	1	45837
scaffold_079	1	103605
scaffold_079	446674	465596
scaffold_080	391260	465561
scaffold_081	1	42774
scaffold_081	392158	465144
scaffold_082	1	8397
scaffold_083	1	27717
scaffold_083	403738	461855
scaffold_085	1	51751
scaffold_086	415263	454051
scaffold_087	1	35740
scaffold_087	333338	448445
scaffold_089	369243	439403
scaffold_090	1	92300
scaffold_090	421923	434414
scaffold_091	1	48475
scaffold_092	1	35956
scaffold_093	1	82432
scaffold_093	409391	427094
scaffold_094	332684	424832
scaffold_095	1	55336
scaffold_096	1	5851
scaffold_098	1	27648
scaffold_098	366575	407315
scaffold_099	1	58353
scaffold_099	399775	404442
scaffold_100	1	52472
scaffold_100	359581	402411
scaffold_102	1	53832
scaffold_102	314682	399324
scaffold_103	360182	397828
scaffold_105	1	11732
scaffold_108	369359	384870
scaffold_110	1	42078
scaffold_111	1	50000
scaffold_114	1	47235
scaffold_116	319881	369937
scaffold_119	1	46990
scaffold_120	1	64870
scaffold_123	1	44825
scaffold_123	343375	360498
scaffold_124	1	27140
scaffold_124	349141	359566
scaffold_126	1	43165
scaffold_129	333430	347497
scaffold_130	265374	340348
scaffold_131	1	31668
scaffold_131	278527	338479
scaffold_132	1	16062
scaffold_132	320231	336076
scaffold_135	1	31278
scaffold_136	1	61256
scaffold_137	1	65887
scaffold_138	306822	328845
scaffold_139	317708	326495
scaffold_140	290000	325107
scaffold_141	1	76634
scaffold_142	1	76263
scaffold_142	299261	318545
scaffold_143	1	42067
scaffold_144	291157	311245
scaffold_145	1	21561
scaffold_149	1	10981
scaffold_152	246358	289798
scaffold_153	251677	282735
scaffold_154	262542	279178
scaffold_155	254162	273764
scaffold_156	1	18153
scaffold_156	242667	265690
scaffold_157	1	20995
scaffold_157	202771	263155
scaffold_161	1	24979
scaffold_161	215831	251198
scaffold_163	1	25288
scaffold_163	238384	245997
scaffold_164	1	34564
scaffold_165	1	37388
scaffold_169	170282	232764
scaffold_175	1	40638
scaffold_178	159409	196883
scaffold_181	179597	189977
scaffold_184	152402	165692
scaffold_185	128587	146138
scaffold_186	68133	143978
scaffold_187	1	141422
scaffold_188	1	140701
scaffold_189	1	138479
scaffold_190	1	87877
scaffold_191	1	129757
scaffold_192	1	5258
scaffold_193	1	125029
scaffold_194	1	110302
scaffold_195	1	100611
scaffold_196	1	100107
scaffold_198	1	96925
scaffold_199	1	94133
scaffold_200	1	90537
scaffold_201	1	88594
scaffold_202	1	87044
scaffold_203	1	85355
scaffold_204	1	83906
scaffold_205	1	81663
scaffold_206	1	80073
scaffold_207	1	79710
scaffold_208	1	79703
scaffold_209	1	79675
scaffold_210	1	76095
scaffold_211	1	74927
scaffold_212	1	74813
scaffold_213	1	74175
scaffold_214	1	74068
scaffold_215	1	69045
scaffold_216	1	68810
scaffold_217	1	68629
scaffold_218	1	68546
scaffold_219	1	68015
scaffold_220	1	66827
scaffold_221	1	66098
scaffold_222	1	63654
scaffold_223	1	61280
scaffold_224	1	60662
scaffold_225	1	57812
scaffold_226	1	56786
scaffold_227	1	56709
scaffold_228	1	56565
scaffold_229	1	56336
scaffold_230	1	55904
scaffold_231	1	53893
scaffold_232	1	53512
scaffold_233	1	53100
scaffold_234	1	52593
scaffold_235	1	52579
scaffold_236	1	52456
scaffold_237	1	52179
scaffold_238	1	51913
scaffold_239	1	51864
scaffold_240	1	51808
scaffold_241	1	51765
scaffold_242	1	51430
scaffold_243	1	50537
scaffold_244	1	49630
scaffold_245	1	49576
scaffold_246	1	49393
scaffold_247	1	49227
scaffold_248	1	48540
scaffold_249	1	48448
scaffold_250	1	48288
scaffold_251	1	48030
scaffold_252	1	47911
scaffold_253	1	47534
scaffold_254	1	47424
scaffold_255	1	47074
scaffold_256	1	46592
scaffold_257	1	46459
scaffold_258	1	46412
scaffold_259	1	46347
scaffold_260	1	46092
scaffold_261	1	45537
scaffold_262	1	45328
scaffold_263	1	44336
scaffold_264	1	44174
scaffold_265	1	44134
scaffold_266	1	44112
scaffold_267	1	43912
scaffold_268	1	42862
scaffold_269	1	42243
scaffold_270	1	41666
scaffold_271	1	41354
scaffold_272	1	41023
scaffold_273	1	40130
scaffold_274	1	39960
scaffold_275	1	39401
scaffold_276	1	38516
scaffold_277	1	37913
scaffold_278	1	37142
scaffold_279	1	37059
scaffold_280	1	36880
scaffold_281	1	36272
scaffold_282	1	36075
scaffold_283	1	35770
scaffold_284	1	35325
scaffold_285	1	34831
scaffold_286	1	34082
scaffold_287	1	34036
scaffold_288	1	33233
scaffold_289	1	33032
scaffold_290	1	32520
scaffold_291	1	32128
scaffold_292	1	32081
scaffold_293	1	31720
scaffold_294	1	31537
scaffold_295	1	31236
scaffold_296	1	31203
scaffold_297	1	30819
scaffold_298	1	30105
scaffold_299	1	29783
scaffold_301	1	29402
scaffold_302	1	29316
scaffold_303	1	29304
scaffold_304	1	29259
scaffold_305	1	29228
scaffold_306	1	29049
scaffold_307	1	28748
scaffold_308	1	28735
scaffold_309	1	28595
scaffold_310	1	28557
scaffold_311	1	28453
scaffold_312	1	28262
scaffold_313	1	28091
scaffold_314	1	27884
scaffold_315	1	27784
scaffold_316	1	27784
scaffold_317	1	27751
scaffold_318	1	27471
scaffold_319	1	27140
scaffold_320	1	26680
scaffold_321	1	26578
scaffold_322	1	26555
scaffold_323	1	26555
scaffold_324	1	26495
scaffold_325	1	26449
scaffold_326	1	26368
scaffold_327	1	26022
scaffold_328	1	25888
scaffold_329	1	25619
scaffold_330	1	25088
scaffold_331	1	25087
scaffold_332	1	25073
scaffold_333	1	24997
scaffold_334	1	24667
scaffold_335	1	24496
scaffold_336	1	24487
scaffold_337	1	24459
scaffold_338	1	23729
scaffold_339	1	23526
scaffold_340	1	23231
scaffold_341	1	22946
scaffold_342	1	22943
scaffold_343	1	22893
scaffold_344	1	22839
scaffold_345	1	22550
scaffold_346	1	22503
scaffold_347	1	22467
scaffold_348	1	22370
scaffold_349	1	22067
scaffold_350	1	21933
scaffold_351	1	21685
scaffold_352	1	21620
scaffold_353	1	20862
scaffold_354	1	20613
scaffold_355	1	20338
scaffold_356	1	20105
scaffold_357	1	20099
scaffold_358	1	19943
scaffold_359	1	19772
scaffold_360	1	19298
scaffold_361	1	19069
scaffold_362	1	18441
scaffold_363	1	18298
scaffold_364	1	18153
scaffold_365	1	18114
scaffold_366	1	18003
scaffold_367	1	17867
scaffold_368	1	17853
scaffold_369	1	17143
scaffold_370	1	17121
scaffold_371	1	16959
scaffold_372	1	16834
scaffold_373	1	16813
scaffold_374	1	16494
scaffold_375	1	16311
scaffold_376	1	16002
scaffold_377	1	15985
scaffold_378	1	15511
scaffold_380	1	15397
scaffold_381	1	14766
scaffold_382	1	14705
scaffold_383	1	14481
scaffold_384	1	14416
scaffold_385	1	14226
scaffold_386	1	14076
scaffold_387	1	14032
scaffold_388	1	13966
scaffold_389	1	13901
scaffold_390	1	13898
scaffold_391	1	13805
scaffold_392	1	13542
scaffold_393	1	13477
scaffold_394	1	13371
scaffold_395	1	13343
scaffold_396	1	13211
scaffold_397	1	13160
scaffold_398	1	13047
scaffold_399	1	12437
scaffold_400	1	12225
scaffold_401	1	12026
scaffold_402	1	12014
scaffold_403	1	11988
scaffold_404	1	11753
scaffold_405	1	11639
scaffold_406	1	11559
scaffold_407	1	11495
scaffold_408	1	11479
scaffold_409	1	11461
scaffold_410	1	11387
scaffold_411	1	11244
scaffold_412	1	11119
scaffold_413	1	10984
scaffold_414	1	10925
scaffold_415	1	10914
scaffold_416	1	10770
scaffold_417	1	10732
scaffold_418	1	10691
scaffold_419	1	10598
scaffold_420	1	10562
scaffold_421	1	10490
scaffold_422	1	10477
scaffold_423	1	10272
scaffold_424	1	10007
scaffold_425	1	9979
scaffold_426	1	9898
scaffold_427	1	9851
scaffold_428	1	9851
scaffold_429	1	9652
scaffold_430	1	9522
scaffold_431	1	9494
scaffold_432	1	9403
scaffold_433	1	9368
scaffold_434	1	9307
scaffold_435	1	9173
scaffold_436	1	9138
scaffold_437	1	9001
scaffold_438	1	8958
scaffold_439	1	8956
scaffold_440	1	8899
scaffold_441	1	8881
scaffold_442	1	8756
scaffold_443	1	8582
scaffold_444	1	8359
scaffold_445	1	8174
scaffold_446	1	8055
scaffold_447	1	7838
scaffold_448	1	7803
scaffold_449	1	7785
scaffold_450	1	7685
scaffold_451	1	7541
scaffold_452	1	7400
scaffold_453	1	7361
scaffold_454	1	7289
scaffold_455	1	7081
scaffold_456	1	7075
scaffold_457	1	7044
scaffold_458	1	6928
scaffold_459	1	6886
scaffold_460	1	6830
scaffold_461	1	6811
scaffold_462	1	6797
scaffold_463	1	6785
scaffold_464	1	6739
scaffold_465	1	6629
scaffold_466	1	6616
scaffold_467	1	6614
scaffold_468	1	6588
scaffold_469	1	6562
scaffold_470	1	6539
scaffold_471	1	6526
scaffold_472	1	6524
scaffold_473	1	6523
scaffold_474	1	6512
scaffold_475	1	6502
scaffold_476	1	6474
scaffold_477	1	6436
scaffold_478	1	6430
scaffold_479	1	6414
scaffold_480	1	6399
scaffold_481	1	6384
scaffold_482	1	6374
scaffold_483	1	6342
scaffold_484	1	6324
scaffold_485	1	6319
scaffold_486	1	6294
scaffold_487	1	6289
scaffold_488	1	6285
scaffold_489	1	6243
scaffold_490	1	6239
scaffold_491	1	6217
scaffold_492	1	6194
scaffold_493	1	6193
scaffold_494	1	6144
scaffold_495	1	6099
scaffold_496	1	6027
scaffold_497	1	5942
scaffold_498	1	5933
scaffold_499	1	5878
scaffold_500	1	5863
scaffold_501	1	5854
scaffold_502	1	5818
scaffold_503	1	5815
scaffold_504	1	5803
scaffold_505	1	5751
scaffold_506	1	5746
scaffold_507	1	5724
scaffold_508	1	5712
scaffold_509	1	5684
scaffold_510	1	5541
scaffold_511	1	5541
scaffold_512	1	5391
scaffold_513	1	5388
scaffold_514	1	4782
scaffold_516	1	4354
scaffold_517	1	4216
scaffold_518	1	4158
scaffold_519	1	3688
scaffold_520	1	3531
scaffold_522	1	3444
scaffold_523	1	3308
scaffold_524	1	3201
scaffold_525	1	3196
scaffold_526	1	3152
scaffold_527	1	3066
scaffold_528	1	3002
scaffold_529	1	2904
scaffold_530	1	2892
scaffold_531	1	2859
scaffold_532	1	2809
scaffold_533	1	2771
scaffold_534	1	2683
scaffold_535	1	2588
scaffold_536	1	2574
scaffold_537	1	2556
scaffold_538	1	2430
scaffold_539	1	2402
scaffold_540	1	2378
scaffold_541	1	2357
scaffold_542	1	2337
scaffold_543	1	2316
scaffold_544	1	2289
scaffold_545	1	2287
scaffold_546	1	2285
scaffold_547	1	2261
scaffold_548	1	2248
scaffold_549	1	2226
scaffold_550	1	2216
scaffold_551	1	2214
scaffold_552	1	2212
scaffold_553	1	2204
scaffold_554	1	2204
scaffold_555	1	2165
scaffold_556	1	2163
scaffold_557	1	2159
scaffold_558	1	2155
scaffold_559	1	2131
scaffold_560	1	2116
scaffold_561	1	2085
scaffold_562	1	2083
scaffold_563	1	2074
scaffold_564	1	2068
scaffold_565	1	2068
scaffold_567	1	2052
scaffold_568	1	2049
scaffold_569	1	2030
scaffold_570	1	2021
scaffold_571	1	2019

### Sheet: P. sexaurelia
Putative assembly chimera
Seq ID	Position
scaffold_001	492705
scaffold_013	64000
scaffold_018	298228
scaffold_040	58500
