## Supplementary material for "Massive colonization of protein-coding exons by selfish genetic elements in *Paramecium* germline genomes": S1 Table

### Sheet: Genome statistics
Species	Strain	Sequencing Depth	MAC contamination (a)	MIC genome size (Mb)
				flow cytometry (b)	k-mer (c)
P. tetraurelia	51	31	~ 60%	151	108 (160)
P. octaurelia	138	56	< 2%	175	108
P. biaurelia	V1-4	58	< 5%	179	119
P. tredecaurelia	209	71	< 2%	142	127
P. pentaurelia	87	194	< 5%	154	112
P. primaurelia	AZ9-3	65	< 10%	168	114
P. sonneborni	ATCC 30995	13	~ 20%	458	286 (316)
P. sexaurelia	AZ8-4	141	~ 40%	205	123 (164)
P. caudatum	My43c3d	13	ND	1.659	1,300
