## Supplementary material for "Massive colonization of protein-coding exons by selfish genetic elements in *Paramecium* germline genomes": S2 Table

### Sheet: Genome statistics
		MAC genome assembly													Constitutive MAC genome assembly					MAC-variable regions
											BUSCO assessment of assembly completeness						k-mer based estimate of genome size (Mb)
Species	Strain	Assembly	Accession number	Gene annotation	Reference	Number of scaffolds	Sequencing depth	Assembly Size (Mb)	N50 (kb)	Number of genes	Complete BUSCO genes	Fragmented BUSCO genes	Missing BUSCO genes	Number of IES	Number of scaffolds	Assembly Size (Mb)		Number of genes	Number of IES	Size (Mb)	Number of IES	IES dentisty (per kb)
P. tetraurelia	51	ptetraurelia_mac_51	PRJNA18363	ptetraurelia_mac_51_annotation_v2.0	Arnaiz et al. 2012	697	85	72	413	41533	98.8%	0.0%	1.2%	45550	697	72	70.4	41533	45550	na	na	na
P. octaurelia	138	poctaurelia_mac_138_v1.1	PRJEB41874	poctaurelia_138_annotation_v1.0	this study	378	80	86	493	46712	98.2%	0.6%	1.2%	50330	173	72	74.8	41985	44509	13.6	5821	0.43
P. biaurelia	V1-4	biaurelia_V1-4_assembly_v1	PRJNA252371	pbiaurelia_V1-4_annotation_v2.0	McGrath et al. 2014a	1497	43	74	159	40823	98.2%	1.2%	0.6%	45384	1497	74	89	40823	45384	na	na	na
P. tredecaurelia	d132	ptredecaurelia_209_AP38_filtered	PRJNA671226	ptredecaurelia_209_annotation_v1.1	Goût et al. 2019	245	129	65	496	36670	97.1%	1.2%	1.8%	42275	245	65	67.6	36670	42275	na	na	na
P. pentaurelia	87	ppentaurelia_mac_87_v1.0	PRJEB41878	ppentaurelia_87_annotation_v1.0	this study	310	70	87	515	42817	98.2%	1.2%	0.6%	48292	173	72	77.9	38422	42686	14.4	5606	0.39
P. primaurelia	AZ9-3	pprimaurelia_mac_AZ9-3_v1.1	PRJEB41877	pprimaurelia_AZ9-3_annotation_v1.0	this study	436	67	86	472	43392	98.2%	1.2%	0.6%	48479	181	73	72.5	40231	43766	12.7	4713	0.37
P. sonneborni	ATCC 30995	psonneborni_mac_ATCC_30995_v1.0	PRJEB41876	psonneborni_ATCC_30995_annotation_v1.0	this study	572	65	98	500	50697	98.8%	0.6%	0.6%	66952	195	82	81.7	45689	60198	15.5	6754	0.44
P. sexaurelia	AZ8-4	psexaurelia_mac_AZ8-4_v1.1	PRJNA252373	psexaurelia_AZ8-4_annotation_v2.0	McGrath et al. 2014b	551	26	68	422	36518	99.4%	0.0%	0.6%	47002	551	68	74.9	36518	47002	na	na	na
P. caudatum	43c3d	pcaudatum_mac_43c3d_v1.1	PRJNA246569	pcaudatum_43c3d_annotation_v2.0	McGrath et al. 2014b	658	203	30	313	18934	96.5%	1.8%	1.8%	8762	658	30	28	18934	8762	na	na	na
S2 Table. MAC genome assemblies used in this study.
The assemblies of the four MAC genomes sequenced in the course of this project include both ‘constitutive MAC’ regions (i.e. regions that are always retained in the MAC) and ‘MAC-variable regions’ (i.e. regions that are mostly restricted to the MIC, but that are retained at low frequency in MAC nuclei). The size and content of these two types of regions are indicated.
REFERENCES CITED
Arnaiz, O., Mathy, N., Baudry, C., Malinsky, S., Aury, J.-M., Wilkes, C.D., Garnier, O., Labadie, K., Lauderdale, B.E., Le Mouël, A., et al. (2012). The Paramecium germline genome provides a niche for intragenic parasitic DNA: evolutionary dynamics of internal eliminated sequences. PLoS Genet. 8, e1002984.
Gout, J.-F., Johri, P., Arnaiz, O., Doak, T.G., Bhullar, S., Couloux, A., Guérin, F., Malinsky, S., Sperling, L., Labadie, K., et al. (2019). Universal trends of post-duplication evolution revealed by the genomes of 13 Paramecium species sharing an ancestral whole-genome duplication. BioRxiv 573576.
McGrath, C.L., Gout, J.-F., Johri, P., Doak, T.G., and Lynch, M. (2014a). Differential retention and divergent resolution of duplicate genes following whole-genome duplication. Genome Res. 24, 1665–1675.
McGrath, C.L., Gout, J.-F., Doak, T.G., Yanagi, A., and Lynch, M. (2014b). Insights into three whole-genome duplications gleaned from the Paramecium caudatum genome sequence. Genetics 197, 1417–1428.
