## Supplementary material for "Massive colonization of protein-coding exons by selfish genetic elements in *Paramecium* germline genomes": S3 Table

### Sheet: Genome statistics
	Species	Observed (expected) genomic distribution of IESs
		Coding regions	Intron	Intergenic
	P. tetraurelia	77.2% (74.7%)	5.5% (3.3%)	17.3% (22.0%)
	P. octaurelia	76.8% (69.1%)	5.2% (3.2%)	18.0% (27.7%)
	P. biaurelia	75.8% (71.0%)	5.4% (3.2%)	18.8% (25.8%)
	P. tredecaurelia	73.5% (71.3%)	5.4% (3.4%)	21.1% (25.3%)
	P. pentaurelia	73.5% (67.8%)	5.0% (3.3%)	21.5% (28.9%)
	P. primaurelia	74.6% (68.5%)	5.0% (3.2%)	20.4% (28.4%)
	P. sonneborni	72.6% (67.3%)	5.4% (3.1%)	21.9% (29.6%)
	P. sexaurelia	75.3% (72.5%)	5.8% (3.3%)	18.9% (24.2%)
	P. caudatum	81.4% (84.6%)	4.8% (3.3%)	13.8% (12.1%)
	S3 Table. Distribution of IESs in different genomic compartments.
	Values in parenthesis indicate the proportions expected under the hypothesis of uniform IES distribution along MAC-destined regions.
