## Supplementary material for "Massive colonization of protein-coding exons by selfish genetic elements in *Paramecium* germline genomes": S4 Table

### Sheet: Table_mobileIESspecies_distribu
	Repeat	Length	Number of copies detected within IESs
	family	bp	Total	% Coding regions	% Intron	% Interg.	Nested copies	Mobile IESs
	FAM_2183	233	5221	68.9%	7.6%	23.4%	1068	4153
	FAM_3	290	2658	67.6%	8.8%	23.6%	875	1783
	FAM_2938	765	1548	68.6%	8.9%	22.5%	1170	378
	FAM_2317	768	559	54.2%	5.4%	40.4%	228	331
	FAM_2942	211	163	62.6%	6.7%	30.7%	53	110
	FAM_2334	214	124	76.6%	7.3%	16.1%	18	106
	FAM_2321	471	200	55.0%	3.5%	41.5%	116	84
	FAM_78	50	65	0.0%	0.0%	100.0%	9	56
	FAM_1402 (TIR Thon)	693	109	36.7%	1.8%	61.5%	56	53
	FAM_1257 (TIR Merou)	522	109	34.9%	7.3%	57.8%	60	49
	FAM_670	46	45	73.3%	0.0%	26.7%	1	44
	FAM_2649	762	73	47.9%	9.6%	42.5%	33	40
	FAM_1473	98	33	72.7%	3.0%	24.2%	0	33
	FAM_51	231	75	57.3%	2.7%	40.0%	43	32
	FAM_692	93	28	89.3%	3.6%	7.1%	2	26
	FAM_1294 (Baudroie)	1706	72	51.4%	4.2%	44.4%	46	26
	FAM_2314 (DDE)	3421	480	56.9%	5.8%	37.3%	456	24
	FAM_2802	32	23	100.0%	0.0%	0.0%	1	22
	FAM_3194	230	26	80.8%	0.0%	19.2%	6	20
	FAM_837	50	18	72.2%	5.6%	22.2%	0	18
	FAM_1165	77	16	87.5%	0.0%	12.5%	1	15
	FAM_2936	223	40	72.5%	10.0%	17.5%	25	15
	FAM_1259	231	28	64.3%	0.0%	35.7%	14	14
	FAM_3023	350	64	46.9%	3.1%	50.0%	53	11
	Total		11777				4334	7443
