## Supplementary material for "Massive colonization of protein-coding exons by selfish genetic elements in *Paramecium* germline genomes": S5 Table

### Sheet: Feuil1
	IES FAMILY	P. tetraurelia IES id	IES size (nt)	ID of the gene in which the IES is located	IES location within the gene	Gene up-regulated during MAC development	Comment	Transcribed IES (> 1 rpkm)	IES transcription level (rpkm)
									V	S	T0	T5	T11	T20	T30	T45
	FAM_22172	pte.MICA.107.224314	39	PTET.51.1.G1070131	5' UTR	yes	Chromo domain-like	no	0	0	0	0.146	0	0	0	0
		pte.MICA.155.62958	39	PTET.51.1.G1550035	5' UTR	yes	Chromo domain-like	yes	0	0	0.896	0.627	1.196	0	0	0
	FAM_9405	pte.MICA.28.104046	129	PTET.51.1.G0280071	5' UTR	yes	see S10 Fig.	yes	0	0.037	0.645	1.674	1.922	0.558	0.084	0
		pte.MICA.61.348482	131	PTET.51.1.G0610214	5' UTR	yes		no	0	0	0.038	0.326	0.361	0.103	0.000	0
	FAM_4779	pte.MICA.13.593038	45	PTET.51.1.G0130368	5' UTR	yes		no	0	0	0	0.165	0	0	0	0
		pte.MICA.19.550278	44	PTET.51.1.G0190324	5' UTR	yes		no	0	0.383	0.686	0.427	0.377	0.118	0	0
	FAM_8731	pte.MICA.38.22269	85	PTET.51.1.G0380022	promoter	yes		no	0	0	0	0	0	0	0	0
	FAM_6660	pte.MICA.37.185315	133	PTET.51.1.G0370120	promoter	yes		no	0	0	0	0	0	0	0	0
	FAM_24923	pte.MICA.66.103078	28	PTET.51.1.G0660068	promoter	yes	JmjC domain	yes	0	0	0	1.059	0.416	0.151	0.385	0
		pte.MICA.71.172370	28	PTET.51.1.G0710115	promoter	yes	JmjC domain	no	0	0	0	0	0	0	0	0
	FAM_4313	pte.MICA.10.281266	256	PTET.51.1.G0100168	5' UTR	yes	HTH CenpB-type DNA-binding domain	no	0	0		0.471	0.661	0	0	0
	FAM_9817	pte.MICA.65.208547	78	PTET.51.1.G0650119	CDS	yes		no	0	0	0.713	0.985	0.212	0	0	0
		pte.MICA.98.134113	75	PTET.51.1.G0980095	CDS	yes		yes	0	0	0.739	1.041	0.155	0	0	0
	FAM_5352	pte.MICA.2.632516	135	PTET.51.1.G0020367	CDS	yes	Chromo domain	no	0	0	0	0	0	0	0	0
	FAM_24538	pte.MICA.34.55231	138	PTET.51.1.G0340026	CDS	yes		yes	0	0	0.580	1.654	2.032	0.875	0.258	0
	FAM_1496	pte.MICA.6.573154	152	PTET.51.1.G0060349	CDS	yes		no	0	0	0	0	0.178	0	0	0
	FAM_791	pte.MICA.92.242826	52	PTET.51.1.G0920152	3' UTR	yes		yes	0	0	2.898	5.587	1.734	0.081	0.686	0
	FAM_13558	pte.MICA.57.94124	86	PTET.51.1.G0570051	3' UTR	yes	PGML5a. PiggyBac transposable-element derived	yes	0	0.055	9.408	25.247	15.526	3.483	0.627	0.416
	FAM_4968	pte.MICA.16.324097	892	PTET.51.1.G0160202*	CDS*	no*	HTH CenpB-type DNA-binding domain* (see Fig. 5)	yes	0	0	13.8	9.65	2.53	0.07	0.130	0.157
	FAM_202	pte.MICA.12.82863	57	PTET.51.1.G0120047	CDS	no	Replication factor RFC1 C terminal domain	yes	0	0	0.438	1.829	0.980	0.148	0	0
		pte.MICA.97.170673	57	PTET.51.1.G0970116	CDS	no	Replication factor RFC1 C terminal domain	yes	0	0	0.438	3.017	1.905	0.370	0	0
	FAM_5041	pte.MICA.27.88208	30	PTET.51.1.G0270050	CDS	no	Deoxynucleoside kinase	yes	0	0	1.505	3.871	0	0	0	0
		pte.MICA.137.179866	30	PTET.51.1.G1370111	CDS	no	Deoxynucleoside kinase	yes	0	0	10.317	17.574	8.099	0.869	0.719	0.396
