## Supplementary material for "Massive colonization of protein-coding exons by selfish genetic elements in *Paramecium* germline genomes": S6 Table

### Sheet: Feuil1
	PSO	PSE	PTR	PBI	PPE	PPR	POC	PTE
PSO	-	17210	16685	17263	17205	17487	17552	17538
PSE	0.786	-	16722	17672	17433	17618	17760	17801
PTR	0.969	1.034	-	14403	14717	14996	15811	15818
PBI	0.831	0.893	0.552	-	19518	19686	22143	22209
PPE	0.836	0.897	0.465	0.397	-	26706	21344	21296
PPR	0.847	0.909	0.476	0.410	0.063	-	21695	21578
POC	1.006	1.069	0.750	0.589	0.598	0.609	-	26842
PTE	1.007	1.069	0.752	0.588	0.597	0.609	0.214	-
