## Supplementary material for "Massive colonization of protein-coding exons by selfish genetic elements in *Paramecium* germline genomes": S7 Table

### Sheet: This study
SPECIES	STRAIN	SOURCE	METHOD	SAMPLE	READ LENGTH (maximum)	FRAGMENT SIZE (median)	READ NUMBER	TECHNOLOGY	Accession Number
P caudatum	My43c3d	MIC DNA	paired-end	PCAUD_MIC10_BCP_AFIOSF_2_1_H2J3JBCXX.IND1_clean.fastq PCAUD_MIC10_BCP_AFIOSF_2_2_H2J3JBCXX.IND1_clean.fastq	251	284	155631700	HiSeq2500R	ERX4616615
		MIC DNA	paired-end	PCAUD_MIC14_BCP_AFIAOSF_1_1_H2J3JBCXX.IND7_clean.fastq PCAUD_MIC14_BCP_AFIAOSF_1_2_H2J3JBCXX.IND7_clean.fastq	251	392	133446558	HiSeq2500R	ERX4616616
P biaurelia	V1-4	MIC DNA	paired-end	PBIAU_37NG_MIC7_BCP_ABIOSF_1_1_A7R33_MiSeq.IND26_clean.fastq PBIAU_37NG_MIC7_BCP_ABIOSF_1_2_A7R33_MiSeq.IND26_clean.fastq	251	397	32791234	MiSeq	ERX4616617
P octaurelia	138	MIC DNA	paired-end	POCTO_MIC12_BCP_AHIOSF_2_1_H2J3JBCXX.IND4_clean.fastq POCTO_MIC12_BCP_AHIOSF_2_2_H2J3JBCXX.IND4_clean.fastq	251	430	28236968	HiSeq2500R	ERX4616618
		MAC DNA	paired-end	POCTA_MAC_138_PE_BCP_AHAOSF_2_1_H3VTGBCXX.IND3_clean.fastq POCTA_MAC_138_PE_BCP_AHAOSF_2_2_H3VTGBCXX.IND3_clean.fastq	251	407	27734306	HiSeq2500R	ERX4616619
		MAC DNA	mate-pair	POCTA_MAC_138_3-5kb_BCP_AHAOSN_4_1_C7M17ACXX.IND37_clean.fastq POCTA_MAC_138_3-5kb_BCP_AHAOSN_4_2_C7M17ACXX.IND37_clean.fastq	101	1887	104804258	HiSeq2500	ERX4616620
		MAC DNA	mate-pair	POCTA_MAC_138_5-8kb_BCP_AHAOSN_4_1_C7M17ACXX.IND38_clean.fastq POCTA_MAC_138_5-8kb_BCP_AHAOSN_4_2_C7M17ACXX.IND38_clean.fastq	101	3035	91248852	HiSeq2500	ERX4616621
		MAC DNA	mate-pair	POCTA_MAC_138_8-11kb_BCP_AHAOSN_4_1_C7M17ACXX.IND39_clean.fastq POCTA_MAC_138_8-11kb_BCP_AHAOSN_4_2_C7M17ACXX.IND39_clean.fastq	101	4469	76048538	HiSeq2500	ERX4616622
		MAC DNA	mate-pair	POCTA_MAC_138_11-Xkb_BCP_AHAOSN_4_1_C7M17ACXX.IND40_clean.fastq POCTA_MAC_138_11-Xkb_BCP_AHAOSN_4_2_C7M17ACXX.IND40_clean.fastq	101	5947	57497738	HiSeq2500	ERX4616623
		mRNA	paired-end	POCT_138_RNA_VEG_BMK_AHOSW_1_1_C7C9DACXX.IND7_noribo_clean.fastq POCT_138_RNA_VEG_BMK_AHOSW_1_2_C7C9DACXX.IND7_noribo_clean.fastq	101	194	86097406	HiSeq2000	ERX4857715
P pentaurelia	87	MIC DNA	paired-end	PPENT_TRI_MIC8_BCP_ACIOSF_1_1_H072KAMXX.IND27_clean.fastq PPENT_TRI_MIC8_BCP_ACIOSF_1_2_H072KAMXX.IND27_clean.fastq	251	390	52378466	HiSeq2500	ERX4616624
		MIC DNA	paired-end	PPENT_TRI_MIC8_BCP_ACIOSF_2_1_H072KAMXX.IND27_clean.fastq PPENT_TRI_MIC8_BCP_ACIOSF_2_2_H072KAMXX.IND27_clean.fastq	251	390	52846080	HiSeq2500	ERX4616625
		MAC DNA	paired-end	PPENT_M AC87_PE_BCP_ACAOSF_1_1_H3VTGBCXX.IND1_clean.fastq PPENT_MAC87_PE_BCP_ACAOSF_1_2_H3VTGBCXX.IND1_clean.fastq	251	411	25137376	HiSeq2000	ERX4616626
		MAC DNA	mate-pair	PPENT_MAC87_3-5kb_BCP_ACAOSN_2_1_C7M17ACXX.IND25_clean.fastq PPENT_MAC87_3-5kb_BCP_ACAOSN_2_2_C7M17ACXX.IND25_clean.fastq	101	1526	104679646	HiSeq2500	ERX4616627
		MAC DNA	mate-pair	PPENT_MAC87_5-8kb_BCP_ACAOSN_2_1_C7M17ACXX.IND26_clean.fastq PPENT_MAC87_5-8kb_BCP_ACAOSN_2_2_C7M17ACXX.IND26_clean.fastq	101	2488	82463020	HiSeq2500	ERX4616628
		MAC DNA	mate-pair	PPENT_MAC87_8-11kb_BCP_ACAOSN_2_1_C7M17ACXX.IND27_clean.fastq PPENT_MAC87_8-11kb_BCP_ACAOSN_2_2_C7M17ACXX.IND27_clean.fastq	101	4233	69623786	HiSeq2500	ERX4616629
		MAC DNA	mate-pair	PPENT_MAC87_11-Xkb_BCP_ACAOSN_2_1_C7M17ACXX.IND28_clean.fastq PPENT_MAC87_11-Xkb_BCP_ACAOSN_2_2_C7M17ACXX.IND28_clean.fastq	101	3353	68452908	HiSeq2500	ERX4616630
		mRNA	paired-end	PPEN_87_RNA_VEG_BMK_ACOSW_1_1_C7C9DACXX.IND5_noribo_clean.fastq PPEN_87_RNA_VEG_BMK_ACOSW_1_2_C7C9DACXX.IND5_noribo_clean.fastq	101	199	101053934	HiSeq2000	ERX4857713
P primaurelia	AZ9-3	MIC DNA	paired-end	PPRIM_MIC9_BCP_AEIOSF_1_1_A7AFU.IND1_clean.fastq PPRIM_MIC9_BCP_AEIOSF_1_2_A7AFU.IND1_clean.fastq	251	392	36458402	MiSeq	ERX4616631
		MAC DNA	paired-end	PPRIM_MAC_AZ9-3_PE_BCP_AEAOSF_1_1_H3VTGBCXX.IND2_clean.fastq PPRIM_MAC_AZ9-3_PE_BCP_AEAOSF_1_2_H3VTGBCXX.IND2_clean.fastq	251	401	22471012	HiSeq2500	ERX4616632
		MAC DNA	mate-pair	PPRIM_MAC_AZ9-3_3-5kb_BCP_AEAOSN_1_1_C7M1JACXX.IND42_clean.fastq PPRIM_MAC_AZ9-3_3-5kb_BCP_AEAOSN_1_2_C7M1JACXX.IND42_clean.fastq	101	1205	89075280	HiSeq2500	ERX4616633
		MAC DNA	mate-pair	PPRIM_MAC_AZ9-3_5-8kb_BCP_AEAOSN_1_1_C7M1JACXX.IND43_clean.fastq PPRIM_MAC_AZ9-3_5-8kb_BCP_AEAOSN_1_2_C7M1JACXX.IND43_clean.fastq	101	1913	80367622	HiSeq2500	ERX4616634
		MAC DNA	mate-pair	PPRIM_MAC_AZ9-3_8-11kb_BCP_AEAOSN_1_1_C7M1JACXX.IND44_clean.fastq PPRIM_MAC_AZ9-3_8-11kb_BCP_AEAOSN_1_2_C7M1JACXX.IND44_clean.fastq	101	2854	54204046	HiSeq2500	ERX4616635
		MAC DNA	mate-pair	PPRIM_MAC_AZ9-3_11-Xkb_BCP_AEAOSN_1_1_C7M1JACXX.IND45_clean.fastq PPRIM_MAC_AZ9-3_11-Xkb_BCP_AEAOSN_1_2_C7M1JACXX.IND45_clean.fastq	101	3949	51500680	HiSeq2500	ERX4616636
		mRNA	paired-end	PPRI_AZ9-3_RNA_VEG_BMK_AEOSW_1_1_C7C9DACXX.IND6_noribo_clean.fastq PPRI_AZ9-3_RNA_VEG_BMK_AEOSW_1_2_C7C9DACXX.IND6_noribo_clean.fastq	101	198	77950540	HiSeq2000	ERX4857714
P sexaurelia	AZ8-4	MIC DNA	paired-end	PSEX_3_MIC6_BCP_ADIOSF_1_1_A8FEH.IND30_clean.fastq PSEX_3_MIC6_BCP_ADIOSF_1_2_A8FEH.IND30_clean.fastq	251	368	38208374	MiSeq	ERX4616637
		MIC DNA	paired-end	PSEX_3_MIC6_BCP_ADIOSF_1_and_2_1_H072KAMXX.IND30_clean.fastq PSEX_3_MIC6_BCP_ADIOSF_1_and_2_2_H072KAMXX.IND30_clean.fastq	251	368	84129222	HiSeq2500	ERX4616638
P sonneborni	ATCC 30995	MIC DNA	paired-end	PSONN_MIC_ATCC_30995_PE_BCP_AXIOSF_1_1_AGHH2.IND1_clean.fastq PSONN_MIC_ATCC_30995_PE_BCP_AXIOSF_1_2_AGHH2.IND1_clean.fastq	251	414	19876144	MiSeq	ERX4616639
		MAC DNA	paired-end	PSONN_MAC_ATCC_30995_PE_BCP_AXAOSF_1_1_AGG0B.IND25_clean.fastq PSONN_MAC_ATCC_30995_PE_BCP_AXAOSF_1_2_AGG0B.IND25_clean.fastq	251	400	24559013	MiSeq	ERX4616640
		MAC DNA	mate-pair	PSONN_MAC_ATCC_30995_3-5kb_BCP_AXAOSN_4_1_C8D6MACXX.IND29_clean.rc.fastq PSONN_MAC_ATCC_30995_3-5kb_BCP_AXAOSN_4_2_C8D6MACXX.IND29_clean.rc.fastq	101	4321	45545828	HiSeq2500	ERX4616641
		MAC DNA	mate-pair	PSONN_MAC_ATCC_30995_5-8kb_BCP_AXAOSN_4_1_C8D6MACXX.IND30_clean.rc.fastq PSONN_MAC_ATCC_30995_5-8kb_BCP_AXAOSN_4_2_C8D6MACXX.IND30_clean.rc.fastq	101	6628	30738492	HiSeq2500	ERX4616642
		MAC DNA	mate-pair	PSONN_MAC_ATCC_30995_8-11kb_BCP_AXAOSN_4_1_C8D6MACXX.IND31_clean.rc.fastq PSONN_MAC_ATCC_30995_8-11kb_BCP_AXAOSN_4_2_C8D6MACXX.IND31_clean.rc.fastq	101	9476	26611176	HiSeq2500	ERX4616643
		MAC DNA	mate-pair	PSONN_MAC_ATCC_30995_15kb_BCP_AXAOSN_4_1_C8D6MACXX.IND32_clean.rc.fastq PSONN_MAC_ATCC_30995_15kb_BCP_AXAOSN_4_2_C8D6MACXX.IND32_clean.rc.fastq	101	12703	19542262	HiSeq2500	ERX4616644
		mRNA	paired-end	PSONN_ATCC_30995_RNA_VEG_BMK_AXAOSW_8_1_C8C7WACXX.IND1_noribo_clean.fastq PSONN_ATCC_30995_RNA_VEG_BMK_AXAOSW_8_2_C8C7WACXX.IND1_noribo_clean.fastq	101	177	133917250	HiSeq2000	ERX4857716
P tetraurelia	51	MIC DNA	paired-end	BCP_AAIOSF_1_1_A3WJW_MiSeq.IND12_clean.cleaned.fastq BCP_AAIOSF_1_2_A3WJW_MiSeq.IND12_clean.cleaned.fastq	251	329	31303160	MiSeq	ERX4616645
P tredecaurelia	209	MIC DNA	paired-end	PTRED_MIC13_BCP_AIIOSF_2_1_H2J3JBCXX.IND5_clean.fastq PTRED_MIC13_BCP_AIIOSF_2_2_H2J3JBCXX.IND5_clean.fastq	251	408	43868860	HiSeq2500	ERX4616646
